# The Gut Microbiota composition of Feral and Tamworth Pigs determined using High-Throughput Culturomics and Metagenomics Reveals Compositional Variations When Compared to the Commercial Breeds

**DOI:** 10.1101/738278

**Authors:** Gavin J. Fenske, Sudeep Ghimire, Linto Antony, Jane Christopher-Hennings, Joy Scaria

## Abstract

Bacterial communities in the hindguts of pigs have a profound impact on health and disease. Yet very limited studies have been performed outside intensive swine farms to determine pig gut microbiome composition in natural populations. Feral pigs represent a unique situation where the microbiome structure can be observed outside the realm of modern agriculture. Additionally, Tamworth pigs that freely forage were included to characterize the microbiome structure of this rare breed. In this study, gut microbiome of feral and Tamworth pigs were determined using metagenomics and culturomics. Tamworth pigs are highly dominated by Bacteroidetes primarily composed of the genus *Prevotella* whereas feral samples were more diverse with almost equal proportions of Firmicutes and Bacteroidetes. In total, 46 distinct species were successfully isolated from 1000 colonies selected. The combination of metagenomics and culture techniques facilitated a greater retrieval of annotated genes than either method alone. Furthermore, the naturally raised Tamworth pig microbiome contained more number of antibiotic resistance genes when compared to feral pig microbiome. The single medium based pig microbiota library we report is a resource to better understand pig gut microbial ecology and function by assembling simple to complex microbiota communities in bioreactors or germfree animal models.
