## Supplemental Table 2 for "The Gut Microbiota composition of Feral and Tamworth Pigs determined using High-Throughput Culturomics and Metagenomics Reveals Compositional Variations When Compared to the Commercial Breeds"

### Sheet: Phylum
	Feral_1	Feral_10	Feral_11	Feral_13	Feral_14	Feral_2	Feral_4	Feral_5	Tamworth_1	Tamworth_2	Tamworth_4	Tamworth_5	Tamworth_7	Tamworth_8
Acidobacteria	1267	1166	1158	1524	1622	1348	1256	703	730	545	342	447	473	165
Actinobacteria	23057	20844	19755	24861	24078	26191	23478	14654	14334	11238	8293	9262	9759	4068
Aquificae	696	501	479	669	659	605	503	295	346	281	217	218	229	100
Armatimonadetes	275	210	179	280	317	293	253	148	122	92	52	56	75	28
Bacteroidetes	457555	636050	688348	654171	675714	479876	1051835	539100	1201478	1173506	1095120	1088817	946020	833451
Balneolaeota	239	276	268	283	319	224	208	111	139	108	50	74	108	47
Caldiserica	84	45	53	70	69	69	39	20	37	16	16	16	22	2
Calditrichaeota	162	175	171	217	228	137	205	127	141	104	100	101	93	51
candidate division NC10	47	51	42	63	58	68	65	30	53	40	44	46	53	16
candidate division WWE3	18	9	10	14	7	16	11	13	6	5	6	2	6	1
candidate division Zixibacteria	58	25	43	41	46	59	43	27	38	11	7	8	9	1
Candidatus Aminicenantes	90	87	119	93	102	110	82	43	113	94	104	99	78	74
Candidatus Atribacteria	93	67	56	101	96	101	78	43	34	33	18	30	31	4
Candidatus Calescamantes	38	45	39	60	42	38	42	23	27	22	15	27	18	4
Candidatus Cloacimonetes	241	266	261	373	414	269	265	167	139	101	65	83	79	22
Candidatus Diapherotrites	24	25	25	20	19	16	177	83	5	7	3	6	7	3
Candidatus Hydrogenedentes	175	148	148	210	254	175	230	103	65	40	22	41	52	23
Candidatus Korarchaeota	21	10	12	16	21	12	12	3	8	3	7	6	0	1
Candidatus Latescibacteria	90	100	103	163	159	119	87	66	48	38	28	29	30	8
Candidatus Marinimicrobia	194	160	175	204	268	199	175	77	133	82	61	81	68	24
Candidatus Microgenomates	40	21	18	99	78	28	23	7	19	22	11	12	20	9
Candidatus Omnitrophica	43	39	44	74	76	46	32	20	25	10	21	17	12	3
Candidatus Parcubacteria	22	16	18	31	35	22	17	7	34	26	31	27	23	13
Candidatus Poribacteria	97	119	123	131	124	112	85	60	74	74	43	33	37	16
Candidatus Saccharibacteria	38	53	54	63	68	49	49	23	330	93	49	115	64	4
cannot be assigned to a phylum	18224	15469	15254	18033	16838	16878	18180	10828	13738	11883	7530	7877	9826	6742
Chlamydiae	404	313	339	547	550	426	950	632	282	236	175	136	234	44
Chlorobi	999	1182	1191	1301	1380	1034	1745	867	807	576	424	455	472	252
Chloroflexi	1428	1049	991	1319	1420	1534	1341	754	699	512	375	416	413	188
Chrysiogenetes	167	145	147	160	166	148	154	77	113	59	54	55	70	32
Coprothermobacterota	80	65	70	121	125	97	47	43	49	17	19	32	29	19
Crenarchaeota	361	250	256	280	300	333	253	132	319	157	122	185	83	38
Cyanobacteria	4319	3802	3806	5018	5059	4085	4718	2790	3245	2333	1764	2150	1918	904
Deferribacteres	525	488	465	599	648	556	492	294	911	231	623	326	151	61
Deinococcus-Thermus	1052	885	888	1244	1286	1141	1035	622	671	410	323	378	343	137
Dictyoglomi	242	145	164	188	187	255	129	91	87	47	27	41	42	13
Elusimicrobia	638	171	151	318	325	397	223	122	84	57	37	57	39	8
Euryarchaeota	5953	3870	4363	5051	4884	5717	4569	2590	3414	1659	1315	1723	1334	696
Fibrobacteres	4360	1030	1027	5268	3235	6405	1254	688	2664	1083	488	870	1008	232
Firmicutes	656265	631232	570265	785580	547358	572965	694363	456563	474267	370871	295018	300120	329415	166845
Fusobacteria	3252	2934	2780	3312	3163	3032	3417	2126	1953	1765	1227	1268	1495	1539
Gemmatimonadetes	188	199	190	226	241	223	302	163	131	93	68	75	86	28
Ignavibacteriae	526	403	431	508	526	466	415	210	257	210	156	162	167	96
Lentisphaerae	159	196	183	379	449	195	166	83	102	68	66	77	63	40
Nanoarchaeota	8	18	20	10	16	6	21	10	4	4	3	5	2	0
Nitrospinae	180	164	178	252	263	207	108	88	138	98	81	78	80	15
Nitrospirae	376	340	320	435	463	397	423	205	194	130	85	113	112	24
Planctomycetes	1339	1133	1152	1750	1985	1375	1177	662	805	499	370	456	447	159
Proteobacteria	56074	58719	60253	61180	65741	53137	55154	30925	46583	34312	30254	27596	28960	14518
Spirochaetes	19384	14551	13771	28272	38587	20605	15900	9456	24044	9327	4947	7508	8455	1527
Synergistetes	2160	1717	1607	2157	2102	2268	1717	1100	1046	630	497	559	530	237
Tenericutes	2353	2074	2086	2266	2071	2324	1767	970	1510	1129	946	991	1022	897
Thaumarchaeota	127	128	103	112	135	121	110	81	108	69	73	101	59	45
Thermodesulfobacteria	311	287	238	363	364	298	412	215	136	98	62	65	95	19
Thermotogae	1165	917	877	1156	1195	1112	879	480	545	373	329	317	341	103
unclassified	988883	735233	717455	866202	798503	677050	1118341	664007	1004203	696110	562729	577075	485395	279854
Verrucomicrobia	3098	2332	2784	4975	4812	5356	2810	1614	1046	693	479	560	622	361
Viruses	1606	2211	2450	1253	943	1325	1704	1658	2481	1519	1961	1833	1624	1008

### Sheet: Genus
	Feral_1	Feral_10	Feral_11	Feral_13	Feral_14	Feral_2	Feral_4	Feral_5	Tamworth_1	Tamworth_2	Tamworth_4	Tamworth_5	Tamworth_7	Tamworth_8
Absiella	493	420	421	557	421	458	389	288	0	266	0	0	270	154
Acetoanaerobium	324	264	243	317	268	305	0	0	0	0	0	0	0	0
Acetobacterium	1093	1071	928	1305	1018	1103	1027	592	414	314	256	270	273	0
Acetonema	317	304	263	367	306	352	456	255	0	0	0	0	0	0
Acholeplasma	992	823	853	888	741	989	544	285	425	319	229	236	312	378
Acidaminococcus	813	708	673	846	675	811	1034	631	913	501	369	448	347	294
Acinetobacter	473	443	420	472	578	498	604	384	410	292	231	263	243	0
Actinobacillus	0	0	0	0	0	0	0	0	892	0	958	843	0	307
Actinomyces	817	690	686	783	790	862	745	523	403	324	227	247	267	0
Actinoplanes	0	0	0	282	274	267	0	0	0	0	0	0	0	0
Adhaeribacter	292	277	286	370	379	308	0	0	0	0	0	0	0	0
Adlercreutzia	232	258	285	354	269	332	0	0	0	0	0	0	0	0
Aequorivita	0	0	0	0	0	212	0	0	0	0	0	0	0	0
Aerococcus	0	0	0	0	0	206	0	0	0	0	0	0	0	0
Agathobaculum	1880	1622	1448	1754	1585	2201	1600	1000	1010	1289	610	622	1420	496
Akkermansia	671	898	1165	1769	1231	790	989	672	0	0	0	0	0	207
Algoriphagus	820	935	969	966	1034	897	1054	528	628	445	316	325	454	0
Alicyclobacillus	795	538	556	689	655	845	470	265	0	0	0	0	185	0
Alistipes	22858	23584	25379	19991	23316	24609	20522	10830	9850	8333	4444	5499	8561	2804
Alkaliflexus	1001	1131	1253	1059	1231	1032	1159	589	770	601	332	455	542	178
Alkaliphilus	1164	986	882	1086	935	1223	944	548	461	346	301	312	318	0
Alkalispirochaeta	0	0	0	263	329	200	0	0	0	0	0	0	0	0
Allobaculum	670	555	562	802	558	672	471	285	0	0	0	0	213	0
Alloprevotella	15280	22560	26532	20930	12154	12190	27759	17277	22924	24339	20225	23197	19510	10036
Amphibacillus	283	281	227	313	234	272	0	0	0	0	0	0	0	0
Amycolatopsis	0	0	0	261	226	234	0	0	0	0	0	0	0	0
Anaeroarcus	228	0	0	0	227	240	409	281	0	0	0	0	0	0
Anaerobiospirillum	0	0	0	0	325	0	0	0	533	263	996	256	0	0
Anaerococcus	858	699	608	867	806	827	828	482	466	396	307	288	379	172
Anaerofustis	701	530	535	635	546	724	459	289	0	0	0	0	0	0
Anaerophaga	608	787	844	859	935	709	982	515	492	394	220	296	419	151
Anaerosalibacter	340	272	227	323	318	329	0	0	0	0	0	0	0	0
Anaerostipes	2082	1966	1823	2809	1807	1690	2254	1238	1743	1362	1163	1046	1437	804
Anaerotruncus	2719	2398	2138	2728	2194	3019	1969	1188	782	634	495	480	623	188
Anaerovibrio	1256	1331	1322	1810	2137	1018	33679	24903	18225	9209	6004	8750	6864	1655
Anaerovorax	1286	1038	923	1021	1009	1911	780	395	503	327	229	259	335	0
Anditalea	0	0	224	0	269	0	0	0	0	0	0	0	0	0
Anoxybacillus	239	0	0	0	0	228	0	0	0	0	0	0	0	0
Aquimarina	635	646	744	660	702	628	890	405	512	405	274	370	353	189
Arcticibacter	414	309	364	410	448	528	0	0	0	0	0	0	0	0
Arenibacter	514	452	479	457	492	559	568	293	324	267	206	224	241	0
Arthrobacter	269	234	235	0	237	259	0	0	0	0	0	0	0	0
Asinibacterium	241	354	332	334	389	282	332	200	0	0	0	0	0	0
Asticcacaulis	0	320	317	286	296	250	416	234	0	0	0	0	0	0
Atopobium	907	789	797	1008	903	971	740	454	530	381	294	330	346	0
Aureispira	299	342	367	329	368	393	0	0	0	0	0	0	0	0
Bacillus	6353	5804	5203	6770	5987	6318	6869	4681	3474	2761	2177	2315	2422	1156
Bacteroides	108191	162604	178081	175852	167903	106172	315128	159192	135371	147907	112015	113539	140128	202351
Barnesiella	5198	9530	10173	5994	6715	5422	11965	6612	5823	4403	3079	3841	4046	2260
Bergeyella	0	0	214	0	0	0	0	0	0	0	0	0	0	0
Bernardetia	0	0	0	0	238	238	0	0	0	0	0	0	0	0
Bifidobacterium	2130	2247	2153	2505	2289	2410	2902	2239	1554	1299	983	1020	1011	585
Bilophila	638	215	276	493	396	451	0	0	405	0	0	0	0	0
Blautia	17524	16433	14939	23478	13532	13767	17824	10832	13054	15878	13532	11831	16579	10035
Bordetella	0	0	0	0	0	201	0	0	0	0	0	0	0	0
Brachyspira	552	424	404	623	587	483	519	312	3270	262	223	673	222	0
Bradyrhizobium	330	258	263	380	352	405	505	318	0	0	0	0	0	0
Brevibacillus	871	677	670	862	734	847	679	434	332	280	227	240	260	0
Brevundimonas	0	0	0	0	0	0	0	0	0	0	203	0	0	0
Bulleidia	0	0	0	0	0	250	0	0	0	0	0	0	0	0
Burkholderia	289	239	256	290	286	317	335	219	0	0	0	0	0	0
Butyricicoccus	2436	2280	2012	2281	2159	3072	2555	1590	1138	1197	906	782	1266	471
Butyricimonas	2113	2656	2892	2737	2901	2455	3230	1648	1803	1687	1288	1355	1497	874
Butyrivibrio	31843	33224	29732	41902	24994	24436	23791	13584	10716	8405	5695	6013	8830	3967
Caldanaerobius	384	271	257	285	306	379	0	197	0	0	0	0	0	0
Caldicellulosiruptor	656	578	523	603	571	728	476	279	0	0	0	0	0	0
Caldicoprobacter	759	473	475	615	659	973	470	248	0	0	0	0	0	0
Caldisalinibacter	345	262	264	277	280	406	0	0	0	0	0	0	0	0
Caldithrix	0	0	0	0	228	0	0	0	0	0	0	0	0	0
Caloramator	532	474	431	500	459	577	341	198	0	0	0	0	0	0
Caloranaerobacter	259	231	0	0	228	297	0	0	0	0	0	0	0	0
Campylobacter	568	619	615	721	967	571	2180	627	1818	1764	3833	1477	744	513
Candidatus Accumulibacter	0	0	0	0	252	191	0	0	0	0	0	0	0	0
Candidatus Arthromitus	288	0	220	264	0	254	0	0	0	0	0	0	0	0
Candidatus Azobacteroides	314	387	447	346	378	293	490	243	0	0	0	0	199	0
Candidatus Izimaplasma	374	337	332	330	315	388	0	198	0	0	0	0	0	142
Candidatus Methanomethylophilus	1085	431	742	594	596	989	519	260	452	0	0	0	0	0
Candidatus Stoquefichus	521	618	546	810	552	501	777	446	0	330	221	0	383	240
Candidatus Vecturithrix	294	269	272	254	294	342	0	0	0	0	0	0	0	0
cannot be assigned to a genus	288118	287912	271326	340910	248751	246080	288555	165519	168605	142941	115474	114146	131885	80850
Capnocytophaga	2426	2808	2895	2548	2898	2505	3124	1748	2068	1600	1258	1349	1557	748
Carnobacterium	629	544	529	721	567	589	646	406	392	299	221	242	267	0
Catonella	1599	1359	1299	1824	1240	1261	1434	844	720	533	397	407	540	243
Caulobacter	0	226	0	0	0	192	0	0	0	0	0	0	0	0
Cellulomonas	0	0	0	0	0	219	0	0	0	0	0	0	0	0
Cellulophaga	0	0	217	258	257	228	0	0	0	0	0	0	0	0
Cellulosilyticum	4524	2324	1830	2253	4867	1840	1387	769	463	432	334	321	432	193
Centipeda	0	0	0	0	0	0	592	413	284	0	0	0	0	0
Cesiribacter	286	285	306	292	328	345	0	0	0	0	0	0	0	0
Chitinophaga	433	505	554	497	594	500	631	286	329	259	0	215	279	0
Chlamydia	0	0	0	0	0	0	709	479	0	0	0	0	0	0
Chlorobium	429	495	468	522	538	461	1041	481	317	0	0	0	0	0
Chryseobacterium	1499	1762	1999	1835	2005	1717	2435	1234	1271	1121	814	907	1021	540
Chthoniobacter	0	0	0	251	224	0	0	0	0	0	0	0	0	0
Citrobacter	0	227	244	0	0	0	0	0	0	0	0	0	0	0
Clostridiisalibacter	335	285	251	314	286	362	0	0	0	0	0	0	0	0
Clostridioides	868	623	561	673	691	722	690	409	589	357	420	356	301	196
Clostridium	45632	37086	33305	45744	39617	33840	36533	21177	29796	21692	25385	24170	16763	9981
Cohnella	267	229	0	292	273	300	0	0	0	0	0	0	0	0
Collinsella	892	853	788	967	970	1020	1009	496	800	974	486	554	984	288
Coprobacillus	507	611	537	628	510	555	701	421	0	342	227	220	333	258
Coprobacter	2339	3780	4227	2847	2955	2409	5604	3097	2261	1867	1237	1516	1727	733
Coprococcus	6891	7249	6521	10949	6175	5711	7892	4959	12068	6748	10929	8919	5843	2598
Coraliomargarita	335	0	0	0	260	827	0	0	0	0	0	0	0	0
Corynebacterium	723	678	624	802	738	789	716	440	600	363	300	356	317	148
Crocinitomix	365	396	397	399	460	420	0	0	0	0	0	0	0	0
Cryptobacterium	0	0	0	0	0	215	0	0	0	0	0	0	0	0
Cyanothece	0	0	0	0	253	0	0	0	0	0	0	0	0	0
Cyclobacterium	424	561	549	595	589	460	634	301	0	0	0	0	201	0
Cytophaga	319	329	315	345	396	372	381	221	0	0	0	0	0	0
Dechloromonas	0	0	0	0	0	0	0	0	0	303	0	0	239	0
Dehalobacter	412	308	282	358	345	471	0	0	0	0	0	0	0	0
Deinococcus	557	441	435	603	617	577	542	315	342	0	0	225	201	0
Desulfallas	451	368	352	499	420	430	356	224	0	0	0	0	0	0
Desulfitibacter	234	0	0	276	0	279	0	0	0	0	0	0	0	0
Desulfitobacterium	1417	1212	1073	1608	1293	1433	1066	653	501	409	286	273	330	0
Desulfobacter	0	0	0	0	296	207	0	0	0	0	0	0	0	0
Desulfobulbus	351	302	316	443	456	339	0	0	0	0	0	0	0	0
Desulfococcus	0	0	0	0	269	224	0	0	0	0	0	0	0	0
Desulfofarcimen	261	0	222	292	238	239	0	0	0	0	0	0	0	0
Desulfofundulus	0	0	0	0	0	217	0	0	0	0	0	0	0	0
Desulfohalotomaculum	0	0	0	0	0	227	0	0	0	0	0	0	0	0
Desulfosporosinus	1796	1705	1562	1783	1589	1755	1662	944	796	517	430	487	484	204
Desulfotomaculum	701	606	538	722	724	825	707	406	313	260	0	0	208	0
Desulfovibrio	5360	1989	1895	4899	3828	4199	1779	939	3673	752	802	1666	650	219
Desulfuromonas	0	0	0	0	224	0	0	0	0	0	0	0	0	0
Dethiobacter	261	0	0	0	0	255	0	0	0	0	0	0	0	0
Dialister	545	475	443	518	480	543	742	573	4034	1052	1124	1527	384	252
Dictyoglomus	242	0	0	0	0	255	0	0	0	0	0	0	0	0
Dorea	8271	8130	7166	11559	6306	6624	14533	9963	5840	5986	4646	4361	5905	3329
Draconibacterium	1475	1815	1902	1802	2030	1587	1787	915	853	705	446	519	657	211
Dyadobacter	771	808	892	865	910	832	1087	572	552	427	288	351	391	185
Dysgonomonas	2434	3094	3386	2786	3101	2496	4586	2408	2420	2026	1482	1721	1859	1155
Echinicola	602	633	718	671	825	627	740	388	370	298	213	250	319	135
Effusibacillus	0	223	0	0	0	194	0	0	0	0	0	0	0	0
Eggerthella	638	541	506	611	651	851	473	277	289	280	0	230	269	0
Eggerthia	250	236	251	322	239	224	0	175	0	0	0	0	0	0
Elizabethkingia	366	420	410	418	391	347	398	203	0	0	0	220	212	0
Elusimicrobium	573	0	0	0	235	347	0	0	0	0	0	0	0	0
Empedobacter	0	0	0	0	244	0	0	0	0	0	0	0	0	0
Emticicia	296	318	367	315	426	325	0	0	0	0	0	0	0	0
Enorma	439	429	388	421	424	541	486	247	0	0	0	0	196	0
Enterococcus	2111	1857	1655	2300	1871	2136	2165	1401	1289	952	774	817	852	420
Enterorhabdus	319	331	307	397	395	415	0	0	0	234	0	0	188	0
Epulopiscium	414	292	281	388	343	365	0	0	0	0	0	0	0	0
Erysipelatoclostridium	1776	1878	1711	2251	1686	1807	2004	1215	782	786	573	584	750	439
Erysipelothrix	227	0	0	0	0	237	0	0	0	0	0	0	0	0
Escherichia	1247	5807	6431	0	0	332	323	291	0	345	0	0	0	169
Ethanoligenens	1361	1080	1050	1352	1086	1296	967	528	379	246	248	225	259	0
Eubacterium	26752	27691	25288	35048	21302	22873	25525	14834	15436	11074	9025	9020	11169	5414
Exiguobacterium	442	323	339	455	335	464	408	228	0	0	0	0	202	0
Facklamia	357	305	279	352	335	314	415	235	0	0	0	0	0	0
Faecalibacterium	7533	8431	8557	13659	6813	7452	7195	4110	12025	29093	15590	14053	27937	17525
Faecalicoccus	480	394	367	514	400	431	467	299	0	0	0	0	235	132
Faecalitalea	1078	1011	867	1061	1176	1385	632	411	0	0	0	0	0	0
Fenollaria	0	0	0	253	234	239	0	0	0	0	0	0	0	0
Fervidicella	331	241	234	331	301	349	0	0	0	0	0	0	0	0
Fibrella	229	281	338	254	287	233	331	184	0	0	0	0	0	0
Fibrisoma	0	315	329	257	338	234	394	183	0	0	0	0	0	0
Fibrobacter	4274	948	948	5093	3063	6283	1175	639	2590	1033	458	835	967	218
Filifactor	305	217	0	0	0	277	0	0	0	0	0	0	0	0
Finegoldia	294	220	213	0	0	280	0	0	0	0	0	0	0	0
Flavobacterium	3492	4266	4384	4046	4429	3955	5029	2651	3027	2546	1892	2028	2338	1226
Flavonifractor	4290	3272	2956	4320	3629	5385	3098	1759	902	672	510	515	710	168
Flectobacillus	279	322	384	333	370	337	344	0	0	0	0	0	0	0
Flexithrix	436	471	502	591	610	506	577	306	311	257	0	0	240	163
Fluviicola	350	397	392	427	515	485	0	0	0	0	0	0	0	0
Frankia	261	0	0	301	265	299	0	0	0	0	0	0	0	0
Fulvivirga	260	258	256	311	360	285	0	0	0	0	0	0	0	0
Fusobacterium	1680	1549	1475	1684	1606	1554	1873	1217	1042	1053	688	725	910	1261
Galbibacter	0	0	230	0	0	238	0	0	0	0	0	0	0	0
Gardnerella	227	0	218	0	0	194	0	0	0	0	0	0	0	0
Gelidibacter	0	0	0	0	0	203	0	0	0	0	0	0	0	0
Gemella	311	270	236	282	0	277	0	175	0	0	0	0	0	0
Geminisphaera	0	0	0	0	0	313	0	0	0	0	0	0	0	0
Geobacillus	279	239	242	251	259	275	302	0	0	0	0	0	0	0
Geobacter	583	492	462	655	709	588	591	346	374	245	204	0	245	0
Gillisia	428	462	448	522	548	478	734	370	321	0	203	0	227	0
Gordonia	0	0	0	0	0	247	0	0	0	0	0	0	0	0
Gorillibacterium	262	244	219	281	270	289	0	0	0	0	0	0	0	0
Gottschalkia	291	0	214	259	0	254	0	0	0	0	0	0	0	0
Gracilibacillus	0	226	0	255	235	213	0	0	0	0	0	0	0	0
Gramella	0	0	0	0	257	0	0	0	0	0	0	0	0	0
Halanaerobium	332	267	243	344	311	296	0	0	0	0	0	0	0	0
Haliscomenobacter	404	467	488	532	544	445	560	281	327	279	218	221	258	163
Halobacillus	0	0	0	0	0	209	0	0	0	0	0	0	0	0
Haloferula	0	0	0	357	307	248	0	0	0	0	0	0	0	0
Halomonas	313	257	252	360	349	313	341	222	0	0	0	0	0	0
Haloplasma	269	242	229	0	0	271	0	0	0	0	0	0	0	0
Helcococcus	359	267	273	315	314	352	0	0	0	0	0	0	0	0
Helicobacter	706	736	742	869	809	637	972	480	1649	4046	2051	960	4627	292
Heliobacterium	441	393	374	416	421	442	423	314	0	0	0	0	0	0
Holdemanella	667	656	594	883	527	593	777	522	867	2133	744	686	2223	1239
Holdemania	1402	1421	1335	1375	1274	1592	1533	921	559	620	409	344	533	334
Hungateiclostridium	2774	2525	2339	3045	2357	2750	2144	1198	1051	730	640	647	638	250
Hungatella	4621	4018	3656	5411	3537	4231	4087	2349	1557	1517	1039	991	1735	992
Hymenobacter	828	993	1015	915	1070	898	986	563	544	420	317	343	438	0
Hyphomonas	0	239	0	0	244	224	0	0	0	0	0	0	0	0
Ignavibacterium	271	0	0	0	0	249	0	0	0	0	0	0	0	0
Intestinibacter	952	616	609	657	599	823	651	445	1208	1025	999	976	753	513
Intestinimonas	3861	2801	2525	3839	3143	4892	2788	1608	856	582	495	445	550	0
Johnsonella	543	542	495	739	489	435	476	262	0	0	0	0	236	148
Kallipyga	0	0	0	0	0	224	0	0	0	0	0	0	0	0
Kandleria	401	386	328	435	374	333	580	509	397	400	365	299	381	255
Kineothrix	8111	6057	5316	7380	4525	4665	3908	2260	1163	905	574	626	1054	481
Kurthia	271	0	0	0	0	244	0	0	0	0	0	0	0	0
Lachnoanaerobaculum	898	944	765	1061	762	768	906	557	553	479	414	414	419	241
Lachnobacterium	2712	2345	2291	3204	1606	1369	1970	1204	1904	1201	909	957	1278	786
Lachnoclostridium	22680	20366	18243	26401	17595	20020	22679	13737	8496	8029	5880	5589	8182	4580
Lachnospira	2340	3739	3472	3364	1967	1824	1993	1093	1298	901	632	665	966	495
Lactobacillus	3726	3594	3358	3774	3664	4330	33657	53025	52471	28347	5557	17859	9183	5157
Lactococcus	279	247	241	253	249	225	334	203	0	0	0	0	0	0
Leadbetterella	393	502	541	427	565	459	521	268	0	0	0	0	204	0
Leeuwenhoekiella	249	361	327	321	352	245	386	176	0	0	0	0	0	0
Legionella	262	0	233	311	315	244	0	180	0	0	0	0	0	0
Lentisphaera	0	0	0	379	449	195	0	0	0	0	0	0	0	0
Leptolyngbya	230	0	224	287	329	225	0	0	0	0	0	0	0	0
Leptospira	479	429	451	577	517	466	521	274	286	0	0	0	0	0
Leptotrichia	731	610	556	767	719	668	791	441	431	351	244	254	280	0
Leuconostoc	0	0	0	0	0	0	0	223	0	0	0	0	0	0
Levyella	297	287	261	327	291	377	0	0	0	240	0	0	218	0
Lewinella	491	508	569	603	639	531	609	300	349	317	209	218	248	0
Listeria	578	483	499	602	493	591	516	337	325	257	203	236	228	0
Lunatimonas	283	386	339	314	310	296	362	180	0	0	0	0	0	0
Lysinibacillus	480	465	419	484	451	516	471	294	294	0	0	0	189	0
Mageeibacillus	339	293	296	289	269	367	0	0	0	0	0	0	0	0
Mahella	560	436	435	523	463	704	398	234	0	0	0	0	0	0
Maribacter	230	223	255	0	268	199	0	0	0	0	0	0	0	0
Marinilabilia	751	767	871	821	969	894	1053	486	644	414	247	351	424	143
Marinobacter	0	0	215	271	308	192	0	0	0	0	0	0	0	0
Marinomonas	0	0	0	0	225	0	0	0	0	0	0	0	0	0
Marivirga	0	0	0	0	0	199	0	0	0	0	0	0	0	0
Marvinbryantia	5614	5216	4467	7028	4576	5158	5755	3496	2306	2263	1910	1704	2426	1201
Megamonas	680	661	570	819	723	674	2871	1990	1944	1076	711	964	830	251
Megasphaera	1184	1153	1057	1195	1220	1152	2643	1897	11194	3078	878	4211	1046	541
Meiothermus	0	0	0	0	0	259	0	0	0	0	0	0	0	0
Melioribacter	247	236	237	269	303	215	0	0	0	0	0	0	0	0
Mesorhizobium	0	0	0	0	0	212	0	0	0	0	0	0	0	0
Methanobrevibacter	484	343	320	383	325	641	356	222	398	0	0	227	0	0
Methanomassiliicoccus	481	251	319	405	376	453	342	0	0	0	0	0	0	0
Methanosarcina	0	219	0	0	246	216	0	0	0	0	0	0	0	0
Microbacterium	334	278	230	370	291	377	0	191	0	0	0	0	0	0
Microscilla	316	414	385	362	384	292	481	238	0	0	0	0	0	0
Mitsuokella	593	505	539	735	693	537	5269	4003	5909	2191	1946	2646	1246	1382
Mogibacterium	604	547	461	554	471	733	375	232	0	0	0	0	0	0
Mucilaginibacter	452	543	586	581	645	484	784	352	344	314	205	243	269	136
Mucinivorans	1884	2070	2231	2076	2294	2104	2038	1039	1141	865	488	627	877	288
Mucispirillum	0	0	0	0	0	0	0	0	679	0	514	209	0	0
Muricauda	0	246	231	291	277	221	0	0	0	0	0	0	0	0
Mycobacterium	291	240	218	280	301	394	0	0	0	0	0	0	0	0
Mycolicibacterium	0	0	0	0	235	231	0	0	0	0	0	0	0	0
Mycoplasma	577	555	549	663	668	591	526	272	547	434	425	412	363	254
Myroides	479	548	511	511	464	539	597	292	378	313	0	209	326	0
Nafulsella	235	220	280	281	304	264	0	0	0	0	0	0	0	0
Neisseria	249	268	262	259	266	268	0	204	0	0	0	0	0	0
Niabella	661	712	739	767	856	715	830	441	450	368	259	288	361	143
Niastella	446	528	551	552	644	471	674	385	367	299	221	256	290	141
Nitrospina	0	0	0	252	263	207	0	0	0	0	0	0	0	0
Nocardia	345	313	318	343	359	376	339	220	0	0	0	0	0	0
Nocardiopsis	241	0	0	0	0	233	0	0	0	0	0	0	0	0
Nonlabens	272	306	306	290	363	297	0	0	0	0	0	0	0	0
Oceanobacillus	362	332	308	324	307	359	354	230	0	0	0	0	0	0
Ochrovirga	0	221	257	0	249	243	0	0	0	0	0	0	0	0
Odoribacter	3494	4625	4994	4680	5034	3855	5953	3113	3391	3076	2180	2472	2840	2016
Olivibacter	467	478	494	506	544	515	703	340	391	329	236	268	297	204
Olsenella	718	599	547	598	573	726	557	293	359	258	0	236	190	0
Opitutus	270	0	0	0	299	520	0	0	0	0	0	0	0	0
Oribacterium	4633	4625	4003	5981	4348	4212	4851	3018	3003	2244	2018	1897	2119	1086
Ornithobacterium	266	315	333	330	395	289	337	0	0	0	0	0	0	0
Oscillibacter	27490	25890	23191	24115	28960	35237	30145	17455	10965	6953	5194	5762	7072	1171
Owenweeksia	288	352	376	399	447	324	0	0	0	0	0	0	0	0
Oxalobacter	522	514	465	641	842	718	360	218	0	0	0	0	0	0
Paenibacillus	7691	7146	6490	8281	7156	8375	6829	3801	3387	2600	1963	2054	2280	1143
Paeniclostridium	325	0	0	0	0	0	0	0	0	0	0	0	0	0
Paludibacter	1669	2315	2871	2344	2654	1703	5170	2521	1854	1654	602	948	1748	358
Parabacteroides	28244	28860	31050	25894	27012	24548	55037	25356	15818	12989	9467	10595	11353	8814
Paraburkholderia	0	0	0	0	259	244	0	0	0	0	0	0	0	0
Paraclostridium	440	0	0	0	0	202	0	178	0	0	240	226	0	0
Paraprevotella	9363	12566	14163	14502	12807	8591	26443	13995	12411	10884	7940	9412	10555	4997
Parvimonas	264	232	249	282	269	304	0	0	0	0	0	0	0	0
Pedobacter	2194	2494	2615	2640	2858	2418	2935	1565	1704	1391	1039	1170	1205	765
Pedosphaera	0	0	0	319	396	236	0	0	0	0	0	0	0	0
Pelobacter	347	264	262	359	409	331	0	0	0	0	0	0	0	0
Pelodictyon	0	246	0	0	234	0	0	0	0	0	0	0	0	0
Pelosinus	421	449	413	453	460	470	858	579	495	338	0	253	301	0
Peptoanaerobacter	547	515	492	487	444	562	467	267	0	0	0	0	0	0
Peptoclostridium	585	513	453	567	506	595	571	383	0	0	0	0	205	0
Peptoniphilus	1638	1332	1347	1561	1395	1579	1205	783	726	605	436	502	551	283
Peptostreptococcus	674	618	534	604	627	732	631	341	422	311	273	283	312	157
Phaeodactylibacter	414	347	389	480	460	422	386	217	0	0	0	0	0	0
Phascolarctobacterium	7968	9978	9546	9147	9142	8163	15055	8057	7366	18093	18297	10541	14185	3421
Phocaeicola	2068	2982	3325	3058	3053	2097	5327	2763	2516	2134	1489	1739	1904	1143
Photobacterium	0	0	0	264	265	0	0	0	0	0	0	0	0	0
Polaribacter	414	510	508	465	516	470	483	267	368	299	0	255	263	141
Pontibacillus	339	573	568	350	328	372	355	248	0	0	0	0	0	0
Pontibacter	0	0	0	262	247	196	0	0	0	0	0	0	0	0
Porphyromonas	10199	13289	14509	12235	13262	10209	17008	8994	10520	8958	6225	7125	8216	3520
Prevotella	145283	230514	246537	246594	269388	168814	396821	203205	887797	868283	870576	848203	666160	554726
Prochlorococcus	255	0	0	261	240	199	0	0	0	0	0	0	0	0
Prolixibacter	1395	1617	1763	1719	1904	1699	1671	838	972	775	418	529	756	255
Propionispira	404	315	285	354	372	326	2592	1832	1554	746	431	700	575	145
Proteiniclasticum	439	356	338	442	394	426	308	185	0	0	0	0	0	0
Proteiniphilum	2204	2782	2983	2495	2802	2145	3848	1962	1834	1422	865	1043	1388	640
Proteocatella	463	353	300	434	328	453	0	191	0	0	0	0	0	0
Pseudoalteromonas	329	441	417	510	486	352	450	248	308	246	0	225	208	0
Pseudobacteroides	657	600	519	725	561	627	542	301	0	0	0	0	0	0
Pseudobutyrivibrio	4432	4524	4225	5776	3420	3060	3530	2095	1968	1495	1063	1128	1563	803
Pseudoflavonifractor	5605	4791	4169	5577	4878	7083	4202	2467	1518	1291	1044	1162	1234	399
Pseudomonas	1068	1114	1033	1249	1336	1169	1258	743	806	603	485	473	540	240
Pseudopedobacter	427	411	449	436	469	438	493	261	333	244	0	0	233	0
Pseudoramibacter	473	425	352	478	454	560	432	240	0	0	0	0	0	0
Pseudothermotoga	0	0	0	0	0	197	0	0	0	0	0	0	0	0
Psychroflexus	258	246	277	297	306	264	0	0	0	0	0	0	0	0
Pyramidobacter	521	384	382	480	476	640	343	262	0	0	0	0	0	0
Rhizobium	361	323	300	413	432	384	462	246	0	0	0	0	0	0
Rhodococcus	235	220	0	288	284	287	303	176	0	0	0	0	0	0
Rhodopirellula	289	241	250	314	333	292	0	0	0	0	0	0	0	0
Riemerella	287	260	306	0	290	263	317	0	0	0	0	0	0	0
Rikenella	1564	1574	1656	1579	1657	1714	1494	772	788	647	358	445	683	175
Robinsoniella	3747	3245	2782	4867	2579	2757	3267	1918	1173	1351	916	849	1457	702
Romboutsia	543	349	276	324	287	306	473	344	0	237	307	293	0	150
Roseburia	20454	20174	17947	25279	13897	12228	18554	10715	13114	9566	8050	7718	10045	6650
Rubritalea	0	0	0	0	225	0	0	0	0	0	0	0	0	0
Rudanella	0	221	239	0	237	216	0	0	0	0	0	0	0	0
Ruminiclostridium	2025	1691	1659	2132	1773	2136	1530	877	795	597	591	573	558	193
Ruminobacter	242	234	212	254	308	252	324	0	284	0	0	0	0	0
Ruminococcus	39543	51417	44505	68931	38397	36382	35422	19175	25524	19141	18243	17358	20027	5496
Runella	541	715	758	638	801	571	890	458	534	501	416	426	441	255
Saccharicrinis	1135	1251	1329	1291	1337	1295	1473	771	862	590	327	470	551	203
Saprospira	262	259	278	267	297	269	0	0	0	0	0	0	0	0
Schleiferia	295	341	343	405	484	360	0	0	0	0	0	0	0	0
Sediminibacterium	288	259	273	256	315	276	321	0	0	0	0	0	0	0
Sediminispirochaeta	563	403	429	591	811	695	0	0	354	0	0	0	0	0
Segetibacter	291	296	305	359	346	306	346	273	0	0	0	0	0	0
Selenomonas	3296	3060	2945	3986	3679	3082	26049	18907	21715	7993	4954	8605	6100	1684
Senegalimassilia	241	256	0	314	264	386	0	0	0	0	0	0	0	0
Serratia	0	0	221	0	0	0	0	0	0	0	0	0	0	0
Sharpea	684	766	709	1010	648	620	670	436	457	467	661	425	498	333
Shewanella	502	391	455	537	483	488	457	223	342	263	208	0	205	0
Shigella	0	218	253	0	0	0	0	0	0	0	0	0	0	0
Shuttleworthia	934	874	776	1067	751	769	802	488	518	317	265	308	342	150
Slackia	979	1053	819	1038	1049	1382	1009	589	570	479	290	365	437	0
Solitalea	466	489	551	510	563	544	488	245	286	251	0	0	224	0
Solobacterium	642	618	602	663	619	717	714	455	547	595	499	494	605	304
Sorangium	0	0	0	0	231	0	0	0	0	0	0	0	0	0
Sphaerochaeta	4358	1664	2039	2088	2689	5487	1348	657	2038	686	487	819	526	166
Sphingobacterium	1609	1771	1766	1761	1899	1780	1913	936	1101	885	581	666	808	373
Sphingobium	243	252	261	0	258	240	0	0	0	0	0	0	0	0
Sphingomonas	495	458	444	532	573	486	529	410	0	0	0	0	0	0
Spirochaeta	658	496	494	730	868	684	402	207	377	0	0	0	194	0
Spirosoma	698	722	818	777	864	680	936	475	515	445	270	325	403	160
Sporocytophaga	314	329	334	372	385	452	0	0	0	0	0	0	0	0
Sporolactobacillus	305	278	260	345	339	331	340	244	0	0	0	0	0	0
Sporomusa	357	274	265	350	325	349	541	346	345	0	0	0	0	0
Sporosarcina	0	0	0	0	0	213	0	0	0	0	0	0	0	0
Staphylococcus	716	524	546	645	577	649	625	373	379	289	257	244	267	0
Stomatobaculum	787	757	645	828	608	658	708	411	364	308	236	213	290	148
Streptococcus	3413	3051	2985	3659	3351	3298	8733	6901	13134	6491	6201	6516	5799	3645
Streptomyces	2616	2185	2139	2684	2657	2665	2642	1520	1703	1263	988	1072	1004	430
Subdoligranulum	5739	6175	5624	5983	5338	6556	4979	2841	4659	6034	4247	4581	4968	2219
Succinatimonas	0	242	246	301	578	208	339	0	616	279	319	335	213	0
Succinimonas	0	0	0	284	387	200	0	0	0	0	0	0	0	0
Succinispira	253	0	0	261	233	198	362	251	0	0	0	0	0	0
Succinivibrio	326	581	574	1552	4898	420	584	338	4331	911	2257	1847	583	192
Sulfurospirillum	0	0	0	0	252	194	0	0	0	0	249	0	0	0
Sutterella	660	635	782	1191	826	736	1959	860	1123	3145	1644	1542	2694	3900
Symbiobacterium	0	0	0	0	0	198	0	0	0	0	0	0	0	0
Synechococcus	528	466	430	604	649	528	531	309	312	242	0	0	0	0
Synergistes	676	609	537	670	629	712	638	391	353	0	208	0	190	0
Syntrophobotulus	408	347	360	418	374	385	315	0	0	0	0	0	0	0
Syntrophomonas	300	230	256	327	291	331	339	214	0	0	0	0	0	0
Tannerella	1762	2268	2539	2023	2050	1588	3387	1685	1534	1197	842	958	1110	513
Tepidanaerobacter	359	237	212	305	267	380	364	191	0	0	0	0	0	0
Terrisporobacter	1143	847	794	692	725	891	905	702	3037	2228	3326	2563	1535	957
Thermacetogenium	0	0	217	0	0	223	0	0	0	0	0	0	0	0
Thermaerobacter	0	0	0	0	0	222	0	0	0	0	0	0	0	0
Thermincola	0	0	0	0	0	215	0	0	0	0	0	0	0	0
Thermoactinomyces	0	0	0	0	0	206	0	0	0	0	0	0	0	0
Thermoanaerobacter	456	345	316	472	420	492	341	203	0	0	0	0	0	0
Thermoanaerobacterium	491	465	397	522	432	515	378	219	0	0	0	0	0	0
Thermobacillus	0	0	0	0	0	210	0	0	0	0	0	0	0	0
Thermobrachium	0	0	0	0	0	204	0	0	0	0	0	0	0	0
Thermoclostridium	1137	882	841	1054	877	1284	757	377	317	0	0	0	204	0
Thermonema	281	315	345	335	391	305	313	0	0	0	0	0	0	0
Thermophagus	771	1024	1128	881	1049	809	1249	638	595	547	246	328	483	133
Thermosediminibacter	227	0	0	0	0	229	307	188	0	0	0	0	0	0
Thermosinus	0	0	0	0	0	225	370	238	0	0	0	0	0	0
Thermus	0	0	0	0	259	0	0	0	0	0	0	0	0	0
Thioalkalivibrio	272	237	234	307	237	276	0	0	0	0	0	0	0	0
Treponema	12040	10630	9406	22898	32192	12015	12306	7538	17187	7561	3649	5238	7018	1026
Turicibacter	724	607	611	498	536	509	1355	1118	999	1155	1573	1691	665	952
Tyzzerella	2686	2198	2041	3589	1791	1936	2537	1531	1006	930	830	687	1068	570
unclassified	988883	735233	717455	866202	798503	677050	1118341	664007	1004203	696110	562729	577075	485395	279854
Veillonella	942	897	827	1018	903	941	1513	1034	1076	631	565	552	506	246
Verrucomicrobium	0	0	0	383	363	275	0	0	0	0	0	0	0	0
Vibrio	794	724	700	885	885	760	799	462	524	370	299	313	359	140
Viruses	1606	2211	2450	1253	943	1325	1704	1658	2481	1519	1961	1833	1624	1008
Weeksella	237	264	297	306	344	281	312	178	0	0	0	0	0	0
Weissella	267	228	0	306	303	232	0	0	0	0	0	0	0	0
Youngiibacter	643	548	532	639	559	644	501	285	298	0	0	0	189	0
