## Supplemental Table 3 for "The Gut Microbiota composition of Feral and Tamworth Pigs determined using High-Throughput Culturomics and Metagenomics Reveals Compositional Variations When Compared to the Commercial Breeds"

FILE	Source	SEQUENCE	START	END	GENE	COVERAGE	COVERAGE_MAP	GAPS	%COVERAGE	%IDENTITY	DATABASE	ACCESSION	Type	PRODUCT
Tamworth_1	Tamworth	NODE_3354_length_2716_cov_13.681323_1	1	786	aadE	1-786/867	==============.	0/0	90.66	100	ncbi	A7J11_01472	Aminoglycoside	ncbi~~~aadE~~~A7J11_01472 aminoglycoside 6-adenylyltransferase AadE
Tamworth_1	Tamworth	NODE_5276_length_2192_cov_7.046795_2	1	795	aph(3')-IIIa	1-795/795	===============	0/0	100	100	ncbi	A7J11_00801	Aminoglycoside	ncbi~~~aph(3')-IIIa~~~A7J11_00801 aminoglycoside O-phosphotransferase APH(3')-IIIa
Tamworth_2	Tamworth	NODE_1431_length_3630_cov_9.540699_5	1	867	aadE	1-867/867	===============	0/0	100	100	ncbi	A7J11_01472	Aminoglycoside	ncbi~~~aadE~~~A7J11_01472 aminoglycoside 6-adenylyltransferase AadE
Tamworth_2	Tamworth	NODE_10280_length_1377_cov_3.371407_1	1	795	aph(3')-IIIa	1-795/795	===============	0/0	100	99.75	ncbi	A7J11_00801	Aminoglycoside	ncbi~~~aph(3')-IIIa~~~A7J11_00801 aminoglycoside O-phosphotransferase APH(3')-IIIa
Tamworth_4	Tamworth	NODE_7703_length_1681_cov_5.094711_1	1	801	aadE	1-801/867	==============.	0/0	92.39	100	ncbi	A7J11_01472	Aminoglycoside	ncbi~~~aadE~~~A7J11_01472 aminoglycoside 6-adenylyltransferase AadE
Tamworth_4	Tamworth	NODE_3701_length_2621_cov_4.320733_2	1	795	aph(3')-IIIa	1-795/795	===============	0/0	100	100	ncbi	A7J11_00801	Aminoglycoside	ncbi~~~aph(3')-IIIa~~~A7J11_00801 aminoglycoside O-phosphotransferase APH(3')-IIIa
Tamworth_5	Tamworth	NODE_13010_length_1199_cov_1.416084_1	1	729	spw	82-810/810	.==============	0/0	90	99.86	ncbi	A7J11_02421	Aminoglycoside	ncbi~~~spw~~~A7J11_02421 ANT(9) family aminoglycoside nucleotidyltransferase Spw
Tamworth_7	Tamworth	NODE_8023_length_1676_cov_9.222085_1	1	867	aadE	1-867/867	===============	0/0	100	100	ncbi	A7J11_01472	Aminoglycoside	ncbi~~~aadE~~~A7J11_01472 aminoglycoside 6-adenylyltransferase AadE
Tamworth_7	Tamworth	NODE_17698_length_1109_cov_3.035104_1	1	909	ant(6)-Ia	1-909/909	===============	0/0	100	100	ncbi	A7J11_00151	Aminoglycoside	ncbi~~~ant(6)-Ia~~~A7J11_00151 aminoglycoside nucleotidyltransferase ANT(6)-Ia
Tamworth_Pooled	Tamworth	NODE_20331_length_2319_cov_8.150618_2	1	777	aad9	1-777/777	===============	0/0	100	99.74	ncbi	A7J11_01471	Aminoglycoside	ncbi~~~aad9~~~A7J11_01471 ANT(9) family aminoglycoside nucleotidyltransferase
Tamworth_Pooled	Tamworth	NODE_19229_length_2399_cov_46.159983_3	1	867	aadE	1-867/867	===============	0/0	100	100	ncbi	A7J11_01472	Aminoglycoside	ncbi~~~aadE~~~A7J11_01472 aminoglycoside 6-adenylyltransferase AadE
Tamworth_Pooled	Tamworth	NODE_6925_length_4425_cov_8.553776_4	1	864	ant(6)-Ia	1-864/864	===============	0/0	100	100	ncbi	A7J11_00643	Aminoglycoside	ncbi~~~ant(6)-Ia~~~A7J11_00643 aminoglycoside nucleotidyltransferase ANT(6)-Ia
Tamworth_Pooled	Tamworth	NODE_8736_length_3837_cov_21.059492_4	1	795	aph(3')-IIIa	1-795/795	===============	0/0	100	100	ncbi	A7J11_00801	Aminoglycoside	ncbi~~~aph(3')-IIIa~~~A7J11_00801 aminoglycoside O-phosphotransferase APH(3')-IIIa
Tamworth_Pooled	Tamworth	NODE_6925_length_4425_cov_8.553776_6	1	810	spw	1-810/810	===============	0/0	100	100	ncbi	A7J11_02421	Aminoglycoside	ncbi~~~spw~~~A7J11_02421 ANT(9) family aminoglycoside nucleotidyltransferase Spw
Tamworth_1	Tamworth	NODE_23051_length_1004_cov_4.893572_1	1	855	blaACI-1	1-855/855	===============	0/0	100	100	ncbi	A7J11_00381	Beta-Lactam	ncbi~~~blaACI-1~~~A7J11_00381 class A extended-spectrum beta-lactamase ACI-1
Tamworth_1	Tamworth	NODE_17923_length_1148_cov_64.857274_1	34	977	cfxA	1-944/966	===============	0/0	97.72	89.51	ncbi	A7J11_00361	Beta-Lactam	ncbi~~~cfxA~~~A7J11_00361 CfxA family class A broad-spectrum beta-lactamase
Tamworth_2	Tamworth	NODE_3126_length_2483_cov_4.399918_2	1	855	blaACI-1	1-855/855	===============	0/0	100	100	ncbi	A7J11_00381	Beta-Lactam	ncbi~~~blaACI-1~~~A7J11_00381 class A extended-spectrum beta-lactamase ACI-1
Tamworth_2	Tamworth	NODE_13712_length_1182_cov_56.263531_1	1	944	cfxA	1-944/966	===============	0/0	97.72	89.51	ncbi	A7J11_00361	Beta-Lactam	ncbi~~~cfxA~~~A7J11_00361 CfxA family class A broad-spectrum beta-lactamase
Tamworth_4	Tamworth	NODE_12122_length_1255_cov_76.038333_2	34	977	cfxA	1-944/966	===============	0/0	97.72	89.51	ncbi	A7J11_00361	Beta-Lactam	ncbi~~~cfxA~~~A7J11_00361 CfxA family class A broad-spectrum beta-lactamase
Tamworth_5	Tamworth	NODE_15010_length_1102_cov_50.468004_1	1	944	cfxA	1-944/966	===============	0/0	97.72	89.51	ncbi	A7J11_00361	Beta-Lactam	ncbi~~~cfxA~~~A7J11_00361 CfxA family class A broad-spectrum beta-lactamase
Tamworth_7	Tamworth	NODE_2548_length_3049_cov_130.604876_1	34	977	cfxA	1-944/966	===============	0/0	97.72	89.51	ncbi	A7J11_00361	Beta-Lactam	ncbi~~~cfxA~~~A7J11_00361 CfxA family class A broad-spectrum beta-lactamase
Tamworth_7	Tamworth	NODE_7465_length_1736_cov_7.619274_1	154	1113	cfxA	7-966/966	===============	0/0	99.38	93.23	ncbi	A7J11_00361	Beta-Lactam	ncbi~~~cfxA~~~A7J11_00361 CfxA family class A broad-spectrum beta-lactamase
Tamworth_8	Tamworth	NODE_7871_length_1391_cov_60.773204_2	34	977	cfxA	1-944/966	===============	0/0	97.72	89.62	ncbi	A7J11_00361	Beta-Lactam	ncbi~~~cfxA~~~A7J11_00361 CfxA family class A broad-spectrum beta-lactamase
Tamworth_Pooled	Tamworth	NODE_8343_length_3946_cov_20.615009_1	1	855	blaACI-1	1-855/855	===============	0/0	100	100	ncbi	A7J11_00381	Beta-Lactam	ncbi~~~blaACI-1~~~A7J11_00381 class A extended-spectrum beta-lactamase ACI-1
Tamworth_Pooled	Tamworth	NODE_60688_length_1202_cov_293.852659_1	34	977	cfxA	1-944/966	===============	0/0	97.72	89.51	ncbi	A7J11_00361	Beta-Lactam	ncbi~~~cfxA~~~A7J11_00361 CfxA family class A broad-spectrum beta-lactamase
Feral_1	Feral	NODE_13594_length_1277_cov_8.482815_3	202	679	lnu(AN2)	1-478/513	========/======	2-Feb	92.98	70.77	ncbi	A7J11_00974	Lincosamide	ncbi~~~lnu(AN2)~~~A7J11_00974 lincosamide nucleotidyltransferase Lnu(AN2)
Feral_10	Feral	NODE_26341_length_1128_cov_9.984157_1	376	853	lnu(AN2)	1-478/513	========/======	2-Feb	92.98	70.56	ncbi	A7J11_00974	Lincosamide	ncbi~~~lnu(AN2)~~~A7J11_00974 lincosamide nucleotidyltransferase Lnu(AN2)
Feral_2	Feral	NODE_14367_length_1389_cov_8.778111_2	565	1042	lnu(AN2)	1-478/513	========/======	2-Feb	92.98	70.77	ncbi	A7J11_00974	Lincosamide	ncbi~~~lnu(AN2)~~~A7J11_00974 lincosamide nucleotidyltransferase Lnu(AN2)
Feral_Pooled	Feral	NODE_123743_length_1195_cov_2.557018_2	1	470	lnu(AN2)	1-470/513	==============.	0/0	91.62	72.13	ncbi	A7J11_00974	Lincosamide	ncbi~~~lnu(AN2)~~~A7J11_00974 lincosamide nucleotidyltransferase Lnu(AN2)
Feral_Pooled	Feral	NODE_1580_length_16390_cov_6.065626_4	1	495	lnu(C)	1-495/495	===============	0/0	100	97.98	ncbi	A7J11_01538	Lincosamide	ncbi~~~lnu(C)~~~A7J11_01538 lincosamide nucleotidyltransferase Lnu(C)
Tamworth_1	Tamworth	NODE_18193_length_1139_cov_17.495387_2	475	952	lnu(AN2)	1-478/513	========/======	2-Feb	92.98	70.77	ncbi	A7J11_00974	Lincosamide	ncbi~~~lnu(AN2)~~~A7J11_00974 lincosamide nucleotidyltransferase Lnu(AN2)
Tamworth_1	Tamworth	NODE_5073_length_2233_cov_20.145546_2	1	513	lnu(AN2)	1-513/513	===============	0/0	100	100	ncbi	A7J11_00974	Lincosamide	ncbi~~~lnu(AN2)~~~A7J11_00974 lincosamide nucleotidyltransferase Lnu(AN2)
Tamworth_1	Tamworth	NODE_4888_length_2277_cov_43.822682_1	1	495	lnu(C)	1-495/495	===============	0/0	100	98.99	ncbi	A7J11_01538	Lincosamide	ncbi~~~lnu(C)~~~A7J11_01538 lincosamide nucleotidyltransferase Lnu(C)
Tamworth_2	Tamworth	NODE_2140_length_2985_cov_15.409556_3	1	513	lnu(AN2)	1-513/513	===============	0/0	100	100	ncbi	A7J11_00974	Lincosamide	ncbi~~~lnu(AN2)~~~A7J11_00974 lincosamide nucleotidyltransferase Lnu(AN2)
Tamworth_2	Tamworth	NODE_6626_length_1725_cov_27.326946_1	1	495	lnu(C)	1-495/495	===============	0/0	100	96.77	ncbi	A7J11_01538	Lincosamide	ncbi~~~lnu(C)~~~A7J11_01538 lincosamide nucleotidyltransferase Lnu(C)
Tamworth_4	Tamworth	NODE_13641_length_1165_cov_8.835135_2	475	952	lnu(AN2)	1-478/513	========/======	2-Feb	92.98	70.77	ncbi	A7J11_00974	Lincosamide	ncbi~~~lnu(AN2)~~~A7J11_00974 lincosamide nucleotidyltransferase Lnu(AN2)
Tamworth_4	Tamworth	NODE_4312_length_2406_cov_14.653339_2	1	513	lnu(AN2)	1-513/513	===============	0/0	100	100	ncbi	A7J11_00974	Lincosamide	ncbi~~~lnu(AN2)~~~A7J11_00974 lincosamide nucleotidyltransferase Lnu(AN2)
Tamworth_4	Tamworth	NODE_3121_length_2923_cov_15.814505_2	1	495	lnu(C)	1-495/495	===============	0/0	100	98.99	ncbi	A7J11_01538	Lincosamide	ncbi~~~lnu(C)~~~A7J11_01538 lincosamide nucleotidyltransferase Lnu(C)
Tamworth_5	Tamworth	NODE_14060_length_1143_cov_13.554228_2	481	958	lnu(AN2)	1-478/513	========/======	2-Feb	92.98	70.77	ncbi	A7J11_00974	Lincosamide	ncbi~~~lnu(AN2)~~~A7J11_00974 lincosamide nucleotidyltransferase Lnu(AN2)
Tamworth_5	Tamworth	NODE_4449_length_2266_cov_12.853460_2	1	513	lnu(AN2)	1-513/513	===============	0/0	100	100	ncbi	A7J11_00974	Lincosamide	ncbi~~~lnu(AN2)~~~A7J11_00974 lincosamide nucleotidyltransferase Lnu(AN2)
Tamworth_5	Tamworth	NODE_3558_length_2598_cov_20.219426_2	1	495	lnu(C)	1-495/495	===============	0/0	100	99.19	ncbi	A7J11_01538	Lincosamide	ncbi~~~lnu(C)~~~A7J11_01538 lincosamide nucleotidyltransferase Lnu(C)
Tamworth_7	Tamworth	NODE_824_length_5266_cov_12.456150_5	1	513	lnu(AN2)	1-513/513	===============	0/0	100	100	ncbi	A7J11_00974	Lincosamide	ncbi~~~lnu(AN2)~~~A7J11_00974 lincosamide nucleotidyltransferase Lnu(AN2)
Tamworth_7	Tamworth	NODE_8194_length_1657_cov_24.215356_1	1	495	lnu(C)	1-495/495	===============	0/0	100	99.19	ncbi	A7J11_01538	Lincosamide	ncbi~~~lnu(C)~~~A7J11_01538 lincosamide nucleotidyltransferase Lnu(C)
Tamworth_8	Tamworth	NODE_3299_length_2408_cov_20.236294_2	1	513	lnu(AN2)	1-513/513	===============	0/0	100	100	ncbi	A7J11_00974	Lincosamide	ncbi~~~lnu(AN2)~~~A7J11_00974 lincosamide nucleotidyltransferase Lnu(AN2)
Tamworth_8	Tamworth	NODE_7554_length_1428_cov_6.260015_1	244	721	lnu(AN2)	1-478/513	========/======	2-Feb	92.98	70.77	ncbi	A7J11_00974	Lincosamide	ncbi~~~lnu(AN2)~~~A7J11_00974 lincosamide nucleotidyltransferase Lnu(AN2)
Tamworth_Pooled	Tamworth	NODE_19459_length_2381_cov_98.559759_2	1	513	lnu(AN2)	1-513/513	===============	0/0	100	100	ncbi	A7J11_00974	Lincosamide	ncbi~~~lnu(AN2)~~~A7J11_00974 lincosamide nucleotidyltransferase Lnu(AN2)
Tamworth_Pooled	Tamworth	NODE_7615_length_4178_cov_50.566820_4	565	1042	lnu(AN2)	1-478/513	========/======	2-Feb	92.98	70.77	ncbi	A7J11_00974	Lincosamide	ncbi~~~lnu(AN2)~~~A7J11_00974 lincosamide nucleotidyltransferase Lnu(AN2)
Tamworth_Pooled	Tamworth	NODE_15157_length_2764_cov_106.554448_3	1	495	lnu(C)	1-495/495	===============	0/0	100	95.76	ncbi	A7J11_01538	Lincosamide	ncbi~~~lnu(C)~~~A7J11_01538 lincosamide nucleotidyltransferase Lnu(C)
Tamworth_Pooled	Tamworth	NODE_38899_length_1572_cov_3.691496_2	1	495	lnu(C)	1-495/495	===============	0/0	100	82.83	ncbi	A7J11_01538	Lincosamide	ncbi~~~lnu(C)~~~A7J11_01538 lincosamide nucleotidyltransferase Lnu(C)
Tamworth_Pooled	Tamworth	NODE_33643_length_1712_cov_4.258298_1	176	1533	lsa(E)	128-1485/1485	.==============	0/0	91.45	99.78	ncbi	A7J11_00942	Lincosamide	ncbi~~~lsa(E)~~~A7J11_00942 ABC-F type ribosomal protection protein Lsa(E)
Feral_10	Feral	NODE_15654_length_1473_cov_3.356841_1	1	1206	mef(En2)	1-1206/1206	===============	0/0	100	99.83	ncbi	A7J11_00508	Macrolide	ncbi~~~mef(En2)~~~A7J11_00508 macrolide efflux MFS transporter Mef(En2)
Feral_13	Feral	NODE_16083_length_1538_cov_3.092380_2	1	1091	mef(En2)	1-1091/1206	==============.	0/0	90.46	99.82	ncbi	A7J11_00508	Macrolide	ncbi~~~mef(En2)~~~A7J11_00508 macrolide efflux MFS transporter Mef(En2)
Tamworth_1	Tamworth	NODE_6235_length_2011_cov_18.049591_1	1	1218	mef(A)	1-1218/1227	===============	0/0	99.27	97.62	ncbi	A7J11_01931	Macrolide	ncbi~~~mef(A)~~~A7J11_01931 macrolide efflux MFS transporter Mef(A)
Tamworth_1	Tamworth	NODE_5073_length_2233_cov_20.145546_1	1	1206	mef(En2)	1-1206/1206	===============	0/0	100	99.83	ncbi	A7J11_00508	Macrolide	ncbi~~~mef(En2)~~~A7J11_00508 macrolide efflux MFS transporter Mef(En2)
Tamworth_2	Tamworth	NODE_11752_length_1285_cov_24.028455_1	1	1218	mef(A)	1-1218/1227	===============	0/0	99.27	97.62	ncbi	A7J11_01931	Macrolide	ncbi~~~mef(A)~~~A7J11_01931 macrolide efflux MFS transporter Mef(A)
Tamworth_2	Tamworth	NODE_2140_length_2985_cov_15.409556_4	1	1206	mef(En2)	1-1206/1206	===============	0/0	100	99.83	ncbi	A7J11_00508	Macrolide	ncbi~~~mef(En2)~~~A7J11_00508 macrolide efflux MFS transporter Mef(En2)
Tamworth_4	Tamworth	NODE_4312_length_2406_cov_14.653339_1	1	1206	mef(En2)	1-1206/1206	===============	0/0	100	99.83	ncbi	A7J11_00508	Macrolide	ncbi~~~mef(En2)~~~A7J11_00508 macrolide efflux MFS transporter Mef(En2)
Tamworth_5	Tamworth	NODE_10790_length_1337_cov_20.548362_1	1	1218	mef(A)	1-1218/1227	===============	0/0	99.27	97.62	ncbi	A7J11_01931	Macrolide	ncbi~~~mef(A)~~~A7J11_01931 macrolide efflux MFS transporter Mef(A)
Tamworth_5	Tamworth	NODE_4449_length_2266_cov_12.853460_1	1	1206	mef(En2)	1-1206/1206	===============	0/0	100	99.83	ncbi	A7J11_00508	Macrolide	ncbi~~~mef(En2)~~~A7J11_00508 macrolide efflux MFS transporter Mef(En2)
Tamworth_7	Tamworth	NODE_11134_length_1413_cov_24.618557_1	1	1218	mef(A)	1-1218/1227	===============	0/0	99.27	97.62	ncbi	A7J11_01931	Macrolide	ncbi~~~mef(A)~~~A7J11_01931 macrolide efflux MFS transporter Mef(A)
Tamworth_7	Tamworth	NODE_824_length_5266_cov_12.456150_6	1	1206	mef(En2)	1-1206/1206	===============	0/0	100	99.83	ncbi	A7J11_00508	Macrolide	ncbi~~~mef(En2)~~~A7J11_00508 macrolide efflux MFS transporter Mef(En2)
Tamworth_8	Tamworth	NODE_2913_length_2620_cov_18.320078_1	1	1218	mef(A)	1-1218/1227	===============	0/0	99.27	97.62	ncbi	A7J11_01931	Macrolide	ncbi~~~mef(A)~~~A7J11_01931 macrolide efflux MFS transporter Mef(A)
Tamworth_8	Tamworth	NODE_3299_length_2408_cov_20.236294_1	1	1206	mef(En2)	1-1206/1206	===============	0/0	100	99.83	ncbi	A7J11_00508	Macrolide	ncbi~~~mef(En2)~~~A7J11_00508 macrolide efflux MFS transporter Mef(En2)
Tamworth_Pooled	Tamworth	NODE_58353_length_1231_cov_157.937075_1	1	1218	mef(A)	1-1218/1227	===============	0/0	99.27	97.62	ncbi	A7J11_01931	Macrolide	ncbi~~~mef(A)~~~A7J11_01931 macrolide efflux MFS transporter Mef(A)
Tamworth_Pooled	Tamworth	NODE_19459_length_2381_cov_98.559759_3	1	1206	mef(En2)	1-1206/1206	===============	0/0	100	99.83	ncbi	A7J11_00508	Macrolide	ncbi~~~mef(En2)~~~A7J11_00508 macrolide efflux MFS transporter Mef(En2)
Feral_10	Feral	NODE_8210_length_2041_cov_2.880161_1	1	486	nimB	1-486/495	===============	0/0	98.18	84.57	ncbi	A7J11_00449	Nitroimidazole	ncbi~~~nimB~~~A7J11_00449 nitroimidazole resistance protein NimB
Feral_13	Feral	NODE_460_length_10547_cov_7.669367_5	1	495	nimB	1-495/495	===============	0/0	100	85.25	ncbi	A7J11_00449	Nitroimidazole	ncbi~~~nimB~~~A7J11_00449 nitroimidazole resistance protein NimB
Feral_14	Feral	NODE_167_length_15711_cov_8.275485_9	1	495	nimB	1-495/495	===============	0/0	100	85.25	ncbi	A7J11_00449	Nitroimidazole	ncbi~~~nimB~~~A7J11_00449 nitroimidazole resistance protein NimB
Feral_Pooled	Feral	NODE_2699_length_12267_cov_19.117262_7	1	495	nimB	1-495/495	===============	0/0	100	85.25	ncbi	A7J11_00449	Nitroimidazole	ncbi~~~nimB~~~A7J11_00449 nitroimidazole resistance protein NimB
Feral_Pooled	Feral	NODE_93316_length_1409_cov_4.525849_1	11	617	vat(B)	17-623/639	========/======	6-Mar	94.52	71.31	ncbi	A7J11_00489	Streptogramin	ncbi~~~vat(B)~~~A7J11_00489 streptogramin A O-acetyltransferase Vat(B)
Tamworth_2	Tamworth	NODE_15451_length_1112_cov_4.943236_1	1	543	sat4	1-543/543	===============	0/0	100	100	ncbi	A7J11_00062	Streptothricin	ncbi~~~sat4~~~A7J11_00062 streptothricin N-acetyltransferase Sat4
Tamworth_4	Tamworth	NODE_3701_length_2621_cov_4.320733_3	1	534	sat4	1-534/543	===============	0/0	98.34	99.81	ncbi	A7J11_00062	Streptothricin	ncbi~~~sat4~~~A7J11_00062 streptothricin N-acetyltransferase Sat4
Tamworth_5	Tamworth	NODE_9232_length_1457_cov_4.432953_2	1	543	sat4	1-543/543	===============	0/0	100	99.82	ncbi	A7J11_00062	Streptothricin	ncbi~~~sat4~~~A7J11_00062 streptothricin N-acetyltransferase Sat4
Tamworth_Pooled	Tamworth	NODE_8736_length_3837_cov_21.059492_5	1	543	sat4	1-543/543	===============	0/0	100	100	ncbi	A7J11_00062	Streptothricin	ncbi~~~sat4~~~A7J11_00062 streptothricin N-acetyltransferase Sat4
Feral_11	Feral	NODE_8952_length_1960_cov_4.079790_1	1	1878	tet(W)	1-1878/1920	===============	0/0	97.81	99.63	ncbi	A7J11_00966	Tetracycline	ncbi~~~tet(W)~~~A7J11_00966 tetracycline resistance ribosomal protection protein Tet(W)
Feral_13	Feral	NODE_12372_length_1785_cov_3.687283_1	1	1735	tet(Q)	187-1921/1926	.==============	0/0	90.08	98.16	ncbi	A7J11_01074	Tetracycline	ncbi~~~tet(Q)~~~A7J11_01074 tetracycline resistance ribosomal protection protein Tet(Q)
Feral_2	Feral	NODE_7365_length_1946_cov_2.563194_2	1	1788	tet(Q)	139-1926/1926	.==============	0/0	92.83	98.66	ncbi	A7J11_00695	Tetracycline	ncbi~~~tet(Q)~~~A7J11_00695 tetracycline resistance ribosomal protection protein Tet(Q)
Feral_4	Feral	NODE_9537_length_2030_cov_17.284051_1	49	1968	tet(Q)	1-1920/1926	===============	0/0	99.69	99.74	ncbi	A7J11_01074	Tetracycline	ncbi~~~tet(Q)~~~A7J11_01074 tetracycline resistance ribosomal protection protein Tet(Q)
Feral_5	Feral	NODE_5217_length_2106_cov_7.996099_1	49	1968	tet(Q)	1-1920/1926	===============	0/0	99.69	99.38	ncbi	A7J11_01074	Tetracycline	ncbi~~~tet(Q)~~~A7J11_01074 tetracycline resistance ribosomal protection protein Tet(Q)
Feral_Pooled	Feral	NODE_27527_length_2962_cov_5.645339_1	1	1920	tet(32)	1-1920/1920	===============	0/0	100	99.06	ncbi	A7J11_01949	Tetracycline	ncbi~~~tet(32)~~~A7J11_01949 tetracycline resistance ribosomal protection protein Tet(32)
Feral_Pooled	Feral	NODE_4552_length_9113_cov_7.810333_9	1	1920	tet(O)	1-1920/1920	===============	0/0	100	99.95	ncbi	A7J11_01255	Tetracycline	ncbi~~~tet(O)~~~A7J11_01255 tetracycline resistance ribosomal protection protein Tet(O)
Feral_Pooled	Feral	NODE_48831_length_2073_cov_40.593162_1	49	1968	tet(Q)	1-1920/1926	===============	0/0	99.69	99.84	ncbi	A7J11_01074	Tetracycline	ncbi~~~tet(Q)~~~A7J11_01074 tetracycline resistance ribosomal protection protein Tet(Q)
Tamworth_1	Tamworth	NODE_12478_length_1401_cov_23.514116_1	1	1221	tet(40)	1-1221/1221	===============	0/0	100	99.92	ncbi	A7J11_02611	Tetracycline	ncbi~~~tet(40)~~~A7J11_02611 tetracycline efflux MFS transporter Tet(40)
Tamworth_1	Tamworth	NODE_7383_length_1845_cov_39.378212_1	1	1797	tet(W)	1-1797/1920	===============	0/0	93.59	99.28	ncbi	A7J11_02103	Tetracycline	ncbi~~~tet(W)~~~A7J11_02103 tetracycline resistance ribosomal protection protein Tet(W)
Tamworth_2	Tamworth	NODE_9981_length_1399_cov_19.677083_1	1	1221	tet(40)	1-1221/1221	===============	0/0	100	99.84	ncbi	A7J11_02611	Tetracycline	ncbi~~~tet(40)~~~A7J11_02611 tetracycline efflux MFS transporter Tet(40)
Tamworth_2	Tamworth	NODE_5323_length_1927_cov_83.818376_1	25	1926	tet(Q)	1-1902/1926	===============	0/0	98.75	98.53	ncbi	A7J11_01074	Tetracycline	ncbi~~~tet(Q)~~~A7J11_01074 tetracycline resistance ribosomal protection protein Tet(Q)
Tamworth_2	Tamworth	NODE_3136_length_2480_cov_23.101443_1	1	1815	tet(W)	1-1815/1920	===============	0/0	94.53	99.67	ncbi	A7J11_01783	Tetracycline	ncbi~~~tet(W)~~~A7J11_01783 tetracycline resistance ribosomal protection protein Tet(W)
Tamworth_4	Tamworth	NODE_10190_length_1399_cov_18.244792_1	19	1239	tet(40)	1-1221/1221	===============	0/0	100	99.84	ncbi	A7J11_02611	Tetracycline	ncbi~~~tet(40)~~~A7J11_02611 tetracycline efflux MFS transporter Tet(40)
Tamworth_4	Tamworth	NODE_3433_length_2757_cov_21.410437_3	1	1920	tet(O)	1-1920/1920	===============	0/0	100	99.74	ncbi	A7J11_01561	Tetracycline	ncbi~~~tet(O)~~~A7J11_01561 tetracycline resistance ribosomal protection protein Tet(O)
Tamworth_4	Tamworth	NODE_5604_length_2044_cov_76.309201_1	49	1965	tet(Q)	1-1917/1926	===============	0/0	99.53	98.91	ncbi	A7J11_01074	Tetracycline	ncbi~~~tet(Q)~~~A7J11_01074 tetracycline resistance ribosomal protection protein Tet(Q)
Tamworth_4	Tamworth	NODE_3705_length_2620_cov_13.636647_1	1	1908	tet(W)	1-1908/1920	===============	0/0	99.38	98.48	ncbi	A7J11_01254	Tetracycline	ncbi~~~tet(W)~~~A7J11_01254 tetracycline resistance ribosomal protection protein Tet(W)
Tamworth_5	Tamworth	NODE_9963_length_1399_cov_17.383929_1	1	1221	tet(40)	1-1221/1221	===============	0/0	100	99.84	ncbi	A7J11_02611	Tetracycline	ncbi~~~tet(40)~~~A7J11_02611 tetracycline efflux MFS transporter Tet(40)
Tamworth_5	Tamworth	NODE_5246_length_2050_cov_84.952381_1	49	1965	tet(Q)	1-1917/1926	===============	0/0	99.53	98.96	ncbi	A7J11_01074	Tetracycline	ncbi~~~tet(Q)~~~A7J11_01074 tetracycline resistance ribosomal protection protein Tet(Q)
Tamworth_5	Tamworth	NODE_3759_length_2510_cov_20.151527_1	1	1797	tet(W)	1-1797/1920	===============	0/0	93.59	99.61	ncbi	A7J11_02076	Tetracycline	ncbi~~~tet(W)~~~A7J11_02076 tetracycline resistance ribosomal protection protein Tet(W)
Tamworth_7	Tamworth	NODE_11353_length_1399_cov_19.930060_1	19	1239	tet(40)	1-1221/1221	===============	0/0	100	99.92	ncbi	A7J11_02611	Tetracycline	ncbi~~~tet(40)~~~A7J11_02611 tetracycline efflux MFS transporter Tet(40)
Tamworth_7	Tamworth	NODE_1526_length_3907_cov_17.090343_3	1	1920	tet(O)	1-1920/1920	===============	0/0	100	99.9	ncbi	A7J11_01561	Tetracycline	ncbi~~~tet(O)~~~A7J11_01561 tetracycline resistance ribosomal protection protein Tet(O)
Tamworth_7	Tamworth	NODE_809_length_5316_cov_16.711652_2	1	1902	tet(W)	1-1902/1920	===============	0/0	99.06	99.42	ncbi	A7J11_00966	Tetracycline	ncbi~~~tet(W)~~~A7J11_00966 tetracycline resistance ribosomal protection protein Tet(W)
Tamworth_8	Tamworth	NODE_7377_length_1452_cov_11.080888_1	19	1239	tet(40)	1-1221/1221	===============	0/0	100	99.92	ncbi	A7J11_02611	Tetracycline	ncbi~~~tet(40)~~~A7J11_02611 tetracycline efflux MFS transporter Tet(40)
Tamworth_8	Tamworth	NODE_2373_length_2985_cov_12.931399_3	1	1920	tet(O)	1-1920/1920	===============	0/0	100	99.84	ncbi	A7J11_01561	Tetracycline	ncbi~~~tet(O)~~~A7J11_01561 tetracycline resistance ribosomal protection protein Tet(O)
Tamworth_8	Tamworth	NODE_4338_length_2012_cov_63.938171_1	49	1926	tet(Q)	1-1878/1926	===============	0/0	97.51	99.09	ncbi	A7J11_01074	Tetracycline	ncbi~~~tet(Q)~~~A7J11_01074 tetracycline resistance ribosomal protection protein Tet(Q)
Tamworth_8	Tamworth	NODE_1139_length_4722_cov_5.150632_3	1	1920	tet(W)	1-1920/1920	===============	0/0	100	99.69	ncbi	A7J11_02076	Tetracycline	ncbi~~~tet(W)~~~A7J11_02076 tetracycline resistance ribosomal protection protein Tet(W)
Tamworth_Pooled	Tamworth	NODE_3770_length_6226_cov_8.781721_3	1	1920	tet(32)	1-1920/1920	========/======	13/18	99.53	75.48	ncbi	A7J11_01949	Tetracycline	ncbi~~~tet(32)~~~A7J11_01949 tetracycline resistance ribosomal protection protein Tet(32)
Tamworth_Pooled	Tamworth	NODE_47295_length_1399_cov_109.900298_1	19	1239	tet(40)	1-1221/1221	===============	0/0	100	99.92	ncbi	A7J11_02611	Tetracycline	ncbi~~~tet(40)~~~A7J11_02611 tetracycline efflux MFS transporter Tet(40)
Tamworth_Pooled	Tamworth	NODE_18628_length_2444_cov_16.757639_1	1	1923	tet(44)	1-1923/1923	===============	0/0	100	99.01	ncbi	A7J11_02521	Tetracycline	ncbi~~~tet(44)~~~A7J11_02521 tetracycline resistance ribosomal protection protein Tet(44)
Tamworth_Pooled	Tamworth	NODE_3770_length_6226_cov_8.781721_3	1	1905	tet(44)	1-1905/1923	========/======	14-Oct	98.7	72.12	ncbi	A7J11_02521	Tetracycline	ncbi~~~tet(44)~~~A7J11_02521 tetracycline resistance ribosomal protection protein Tet(44)
Tamworth_Pooled	Tamworth	NODE_25240_length_2034_cov_463.006569_1	49	1950	tet(Q)	1-1902/1926	===============	0/0	98.75	99.11	ncbi	A7J11_01074	Tetracycline	ncbi~~~tet(Q)~~~A7J11_01074 tetracycline resistance ribosomal protection protein Tet(Q)
Tamworth_Pooled	Tamworth	NODE_10489_length_3430_cov_94.816000_2	1	1920	tet(W)	1-1920/1920	===============	0/0	100	99.11	ncbi	A7J11_02076	Tetracycline	ncbi~~~tet(W)~~~A7J11_02076 tetracycline resistance ribosomal protection protein Tet(W)
Tamworth_Pooled	Tamworth	NODE_32169_length_1760_cov_3.275660_2	1	1167	tet(X)	1-1167/1167	===============	0/0	100	99.49	ncbi	A7J11_01043	Tetracycline	ncbi~~~tet(X)~~~A7J11_01043 tetracycline-inactivating monooxygenase Tet(X)
Tamworth_Pooled	Tamworth	NODE_35094_length_1670_cov_10.949845_1	1	1217	tetA(P)	1-1217/1263	===============	0/0	96.36	99.18	ncbi	A7J11_00339	Tetracycline	ncbi~~~tetA(P)~~~A7J11_00339 tetracycline efflux MFS transporter TetA(P)
Feral_Pooled	Feral	NODE_2779_length_12042_cov_5.003671_2	1	701	vanR	1-701/708	========/======	6-Mar	98.59	73.58	ncbi	A7J11_01194	Vancomycin	ncbi~~~vanR~~~A7J11_01194 VanG-type vancomycin resistance DNA-binding response regulator VanR
Tamworth_Pooled	Tamworth	NODE_36864_length_1622_cov_2.201021_2	1	684	vanR	1-693/699	========/======	14/35	95.99	70.25	ncbi	A7J11_02308	Vancomycin	ncbi~~~vanR~~~A7J11_02308 VanD-type vancomycin resistance DNA-binding response regulator VanR
